# Safety and efficacy of *C9ORF72*-repeat RNA nuclear export inhibition in amyotrophic lateral sclerosis

**DOI:** 10.1101/2021.04.12.438950

**Authors:** Lydia M. Castelli, Luisa Cutillo, Cleide Dos Santos Souza, Alvaro Sanchez-Martinez, Ilaria Granata, Monika A. Myszczynska, Paul R. Heath, Matthew R. Livesey, Ke Ning, Mimoun Azzouz, Pamela J. Shaw, Mario R. Guarracino, Alexander J. Whitworth, Laura Ferraiuolo, Marta Milo, Guillaume M. Hautbergue

## Abstract

**Background:** Loss of motor neurons in amyotrophic lateral sclerosis (ALS) leads to progressive paralysis and death. Dysregulation of thousands of RNA molecules with roles in multiple cellular pathways hinders the identification of ALS-causing alterations over downstream changes secondary to the neurodegenerative process. How many and which of these pathological gene expression changes require therapeutic normalisation remains a fundamental question.

**Methods:** Here, we investigated genome-wide RNA changes in C9ORF72-ALS patient-derived neurons and *Drosophila*, as well as upon neuroprotection taking advantage of our gene therapy approach which specifically inhibits the SRSF1-dependent nuclear export of pathological *C9ORF72*-repeat transcripts. This is a critical study to evaluate (i) the overall safety and efficacy of the partial depletion of SRSF1, a member of a protein family involved itself in gene expression, and (ii) a unique opportunity to identify neuroprotective RNA changes.

**Results:** Our study demonstrates that manipulation of 362 transcripts out of 2,257 pathological changes in C9ORF72-ALS patient-derived neurons is sufficient to confer neuroprotection upon partial depletion of SRSF1. In particular, expression of 90 disease-altered transcripts is fully reverted upon neuroprotection leading to the characterisation of a human C9ORF72-ALS disease-modifying gene expression signature. These findings were further investigated *in vivo* in diseased and neuroprotected *Drosophila* transcriptomes, highlighting a list of 21 neuroprotective changes conserved with 16 human orthologues in patient-derived neurons. We also functionally validated the high therapeutic potential of one of these disease-modifying transcripts, demonstrating that inhibition of ALS-upregulated human KCNN1-3 (*Drosophila* SK) voltage-gated potassium channel orthologs mitigates degeneration of human motor neurons as well as *Drosophila* motor deficits.

**Conclusions:** Strikingly, manipulating the expression levels of a small proportion of RNAs is sufficient to induce a therapeutic effect, further indicating that the SRSF1-targeted gene therapy approach is safe in the above preclinical models as it does not disrupt globally gene expression. The efficacy of this intervention is also validated at genome-wide level with therapeutically-induced RNA changes involved in the vast majority of biological processes affected in C9ORF72-ALS. Finally, the identification of a characteristic signature with key RNA changes modified in both the disease state and upon neuroprotection also provides potential new therapeutic targets and biomarkers.
