## Supplementary material for "Safety and efficacy of *C9ORF72*-repeat RNA nuclear export inhibition in amyotrophic lateral sclerosis": Castelli et al. Supplementary Tables S1-13: Table S1. RNA-seq statistics.xlsx

### Sheet: Sheet1
Illumina RNA-sequencing statistics for patient-derived neuron samples
H1, H2, H3: Healthy control patient derived neurons / C9-1, C9-2, C9-3: C9ORF72-ALS patient-derived neurons
C-RNAI: scranbled control-RNAi / SRSF1-RNAi
WCT: Whole Cell Transcriptomes / CyT: Cytoplasmic Transcriptomes
RNA samples	RNA sample codes	Human-derived iNPC lines	Number of sequencing reads (R1+R2)	QC trimmed reads (merged reads)	Number of reads aligned to GRCh38	Uniquely mapped reads number	% reads aligned to GRCh38	% uniquely mapped reads
GMH1	H1_C-RNAi_WCT	3050	98624465	48507463	46672090	42431057	96.22	87.47
GMH2	H1_C-RNAi_CyT	3050	75675226	37240949	36297536	30456259	97.47	81.78
GMH3	H1_SRSF1-RNAi_WCT	3050	68169902	33481408	32257950	30081572	96.35	89.85
GMH4	H1_SRSF1-RNAi_CyT	3050	86927658	42599097	41466585	37370700	97.35	87.73
GMH5	H2_C-RNAi_WCT	155	98652840	48622114	28862426	24739751	59.36	50.88
GMH6	H2_C-RNAi_CyT	155	88867498	43709447	42318975	35651279	96.81	81.56
GMH7	H2_SRSF1-RNAi_WCT	155	97532370	48118888	26402637	22974592	54.88	47.75
GMH8	H2_SRSF1-RNAi_CyT	155	93804217	46188613	44907243	32306896	97.23	69.95
GMH9	H3_C-RNAi_WCT	154	115452911	56694391	53327023	47705745	94.07	84.15
GMH10	H3_C-RNAi_CyT	154	91874426	45136100	43694807	40209836	96.81	89.09
GMH11	H3_SRSF1-RNAi_WCT	154	72504529	35788337	39476464	29033842	91.43	81.13
GMH12	H3_SRSF1-RNAi_CyT	154	103685376	50877772	48818030	45564340	95.96	89.56
GMH13	C9-1_C-RNAi_WCT	78	110821489	54315614	51199546	48271041	94.26	88.87
GMH14	C9-1_C-RNAi_CyT	78	108556749	53451004	51639144	47145865	96.61	88.2
GMH15	C9-1_SRSF1-RNAi_WCT	78	95719329	47080368	44758826	38099331	95.07	80.92
GMH16	C9-1_SRSF1-RNAi_CyT	78	109963600	54120340	52280357	46063307	96.6	85.11
GMH17	C9-2_C-RNAi_WCT	183	136682960	67431152	50552765	43766538	74.97	64.91
GMH18	C9-2_C-RNAi_CyT	183	145509689	71525059	67248046	63470637	94.03	88.74
GMH19	C9-2_SRSF1-RNAi_WCT	183	98873742	48694585	35474992	29943371	72.85	61.49
GMH20	C9-2_SRSF1-RNAi_CyT	183	135389188	66544555	62560029	59600708	94.02	89.57
GMH21	C9-3_C-RNAi_WCT	201	116504647	57408705	55195516	47680474	96.14	83.05
GMH22	C9-3_C-RNAi_CyT	201	126993863	62467560	61096576	49268256	97.8	78.87
GMH23	C9-3_SRSF1-RNAi_WCT	201	110683203	54543279	52658782	44687036	96.54	81.93
GMH24	C9-3_SRSF1-RNAi_CyT	201	110175825	54259630	52652207	47871575	97.05	88.23
		Average nb reads per sample:	1.04069e+08
