## Supplementary material for "Safety and efficacy of *C9ORF72*-repeat RNA nuclear export inhibition in amyotrophic lateral sclerosis": Castelli et al. Supplementary Tables S1-13: Table S3. Common cell marker counts.xlsx

### Sheet: Common marker counts
Common cell marker counts (RSEM) across all 12 Whole Cell Transcriptomes
		Gene symbol	H1_C-RNAi_WCT	H2_C-RNAi_WCT	H3_C-RNAi_WCT	H1_SRSF1-RNAi_WCT	H2_SRSF1-RNAi_WCT	H3_SRSF1-RNAi_WCT		C9-1_C-RNAi_WCT	C9-2_C-RNAi_WCT	C9-3_C-RNAi_WCT	C9-1_SRSF1-RNAi_WCT	C9-2_SRSF1-RNAi_WCT	C9-3_SRSF1-RNAi_WCT		Average CPM
Neuron		NEFL	16410.8	7885.55	29115.6	12277.4	6318.8	21159.2		17509.6	877.18	1077.71	12004.9	902.18	1151.81		10557.6
		TUBB3	790.68	323.84	8730.36	897.57	338.55	7090.75		1481.33	1885.81	29111.6	1049.1	1318.85	38693.7		7642.68
		UCHL1	1474.8	505.76	9352.73	1487.54	521.97	6349.15		15694	8237.34	8158.55	13963	6344.26	9600.22		6807.44
		YWHAG	6656	4792	8936	4747	4233	8313		10699	4481	7173	7261	3423	7300		6501.17
		ATP6V1A	5475.41	4479.43	5569.54	4326.07	3168.29	3294		9242.44	6415.21	3488.9	7235.67	4415.82	3938.34		5087.43
		VDAC3	4657.68	3110.6	7961.06	3514.26	3222.88	3620.49		6983.78	7476.44	4379.81	5824.93	4491.93	3904.96		4929.07
		ARF3	3822.83	4250.54	4899.96	2884.44	3904.76	4285.26		8278.52	2835.03	5334.38	6111.55	2022.61	4921.28		4462.6
		PNMA2	4929.43	3295.17	3613.94	3669.55	3132.06	2314.3		8268.27	3468.21	2208.02	6042.57	1832.43	1385.66		3679.97
		NSF	4843	2657.43	4612.78	3096.63	2023.11	3032.17		4825.81	2964.75	1987.52	3524.97	1764.99	1466.54		3066.64
		YWHAH	2348.79	1222.98	2140.99	1645.83	1130.77	1966.09		2526.17	2148.2	4090.55	1889.53	1722.48	4259.41		2257.65
		CACNA2D1	1582.75	601.84	5317.36	920.46	216.74	2247.93		4718.43	2189.83	806.18	3323.94	1387.14	1047		2029.97
		UBE3A	1032.05	964.94	3479.02	1385.21	333.66	1947.11		3347.89	1308.95	3336.24	1920.82	1681.99	3365.3		2008.6
		NETO2	2760.45	1350.9	3369.63	2210.43	997.68	2497.03		2978.54	1197.34	1155.12	2381.45	965.99	1630.4		1957.91
		EPHA7	2115.22	574.96	3283.2	1622.83	253.1	1663.34		4843.26	2879.91	186.81	3629.82	2004.07	184.83		1936.78
		PREPL	2454.89	1716.78	2372	1723.75	599.81	1160.65		2927.39	2204.21	1699.25	2232.17	1569.38	1543.08		1850.28
		STMN3	1735.02	1422.57	3280.75	1520.31	1208.77	2513.08		1106.37	166.32	2224.72	779.65	112.96	1438.99		1459.13
		SNRPN	1660.72	763.01	2424.23	1335.11	795.3	1660.71		451.77	2173.65	2131.89	258.41	1618.47	2110.9		1448.68
		THY1	1184.24	953.18	126.89	815.48	1033.28	111.23		4650.35	2582.95	334.04	3382.94	1533.42	253.76		1413.48
		PRKAA2	2196	895	2812	1300	338	1174		2108	1402	791	1664	803	732		1351.25
		NCDN	1350.11	1087.57	2544.69	1177.16	704.52	2203.96		2107.19	784.12	731.46	1292.01	524.64	953.67		1288.42
Astrocyte		GFAP	0	0	2	0	0	0		2	1	0	1	0	0		0.5
		AQP4	55	12	0	22.99	4.26	0		15	0	77	26	0	105.17		26.4517
		SLC39A12	0	0	0	0	0	0		0	0	0	0	0	0		0
		MLC1	0	0	0	0	0	0		0	0	0	0	0	0		0
		DIO2	1036.33	132.21	189.73	1354.61	279.66	24.86		806.15	0	0	587.92	0	0		367.623
		SLC14A1	0	0	0	0	0	0		0	0	0	0	0	0		0
		ALDH1L1	0	0	0	0	0	0		0	0	0	0	0	0		0
		ALDOC	270.02	195.05	372.4	171.75	116.28	157.77		388.97	1637.64	71.93	307.42	1004.4	62.72		396.363
		TTPA	0	0	0	0	0	0		0	0	0	0	0	0		0
		ACSBG1	7	19	13.95	10.92	9	1		13	46.07	31.33	22	24.72	24		18.4992
		CHRDL1	0	0	0	0	0	0		4	1.58	167.8	1	0	251.76		35.5117
		SLC4A4	0	0	0	0	0	0		2	0	78.33	0	0	48.72		10.7542
		SLC1A2	0	92.32	342.68	0	25.62	290.41		4404.2	50.89	555.06	3558.79	29	344.7		807.806
		SLC25A18	0	0	0	0	0	1		2	2.21	5	0	0	3		1.10083
		SLC1A3	0	0	78.9	0	0	110.85		116.24	210.32	2616.35	53.62	244.21	2986.9		534.782
		F3	1069.1	1704.86	4336.06	980.2	1537.05	3224.3		7270.33	208.17	1163.59	4843.56	199.92	1084.85		2301.83
		PPP1R3G	7	75	9	11	52	8		88	105	4	63	53	6		40.0833
		GJB6	0	0	0	0	0	0		0	0	0	0	0	0		0
		RFX4	0	0	0	0	0	0		0	0	0	0	0	2		0.166667
		SLC15A2	40.06	14.8	88.95	39.51	4.94	48.19		186.86	11.31	2	103.39	14.59	3.24		46.4867
Oligodendrocyte		MOG	0	0	0	0	0	0		0	0	0	0	0	0		0
		MOBP	0	0	0	0	0	0		0	0	0	0	0	0		0
		ENPP6	0	1	0	0	0	0		0	0	0	0	0	0		0.0833333
		CLDN11	2144.6	2231.92	397.39	1870.22	2130.82	152.74		3564.76	1873.09	2202.02	2558.01	1283.39	2830.51		1936.62
		MAG	0	0	0	0	0	0		0	0	0	0	0	0		0
		PLEKHH1	315.95	264.17	205.47	179.64	150.1	141.16		194.4	48.75	406.86	154.82	29.17	275.46	R	197.163
		FA2H	33	92.05	35.79	9.49	69.14	88.17		642.33	4.22	68.8	356.05	5.99	58.45		121.957
		SGK2	0	0	0	0	0	0		0	0	0	0	0	0		0
		MBP	865.55	634.05	174.8	887.78	554.95	0.79		1362.82	209.15	0	1281.11	312.46	0		523.622
		GPR62	0	0	0	0	0	0		0	0	0	0	0	0		0
		MAL	146.77	165.55	135.87	142.34	160.84	144.09		64.3	24.17	0	31.71	19	0	R	86.22
		PLP1	19	165.72	0	0	159	0		6.29	15.91	50.35	7.72	18.79	40.47		40.2708
		PPP1R14A	24	16.94	12.93	25.45	17	47.23		41.34	22	142.45	17	18	98.78		40.26
		ERBB3	1840.45	735.87	906.43	1045.85	612.77	760.87		1416.49	1084.02	0	1123.2	380.1	4		825.838
		BCAS1	0	0	0	0	1	0		1	3	0	3.76	2	0		0.896667
		EVI2A	0	0	0	0	0	0		0	0	0	0	0	0		0
		PRKCQ	0	0	0	0	0	0		0	0	0	0	0	0		0
		GALNT6	1722.63	1166.57	1178.89	1477.58	1150.74	863.96		2091.82	994.87	3	1624.79	646.71	4.2		1077.15
		RFFL	721.15	781.18	652.19	383.06	591.34	611.86		2138.08	438.3	511.23	1538.88	301.01	485.84		762.843
		GPR17	0	0	0	0	0	0		0	0	0	0	0	0		0
