## Supplementary material for "Safety and efficacy of *C9ORF72*-repeat RNA nuclear export inhibition in amyotrophic lateral sclerosis": Castelli et al. Supplementary Tables S1-13: Table S4. SRSF1 transcript counts.xlsx

### Sheet: Sheet1
Healthy human-derived neuron counts (RSEM)			Whole Cell Transcriptomes		H: Healthy control	C9: C9ORF72-ALS
ensembl_transcript_id	hgnc_symbol	H1_C-RNAi	H1_SRSF1-RNAi	H2_C-RNAi	H2_SRSF1-RNAi	H3_C-RNAi	H3_SRSF1-RNAi	logFC	PValue
ENST00000258962	SRSF1	4015.55	3256.7	2774.68	2564.61	4464.37	2332.29	-0.0401837	0.950585
ENST00000578430	SRSF1	340.82	290.1	209.95	117.44	288.3	24.12	-0.588351	0.52413
ENST00000581979	SRSF1	113.47	64.73	116.18	35.69	216.48	37.4	-1.29268	0.239084
ENST00000582730	SRSF1	6765.04	4877.19	4385.03	4129.79	8770.74	4207.72	-0.137483	0.82974
ENST00000583741	SRSF1	103.71	109.73	124.56	158.87	255.91	142.63	0.222569	0.820978
ENST00000584668	SRSF1	14.45	17.01	17.02	6.15	24.13	15.04	-0.193409	0.897305
ENST00000584773	SRSF1	224.38	214.66	30.46	82.34	203.39	66.91	0.210141	0.836445
C9ORF72-ALS human-derived neuron counts (RSEM)			Whole Cell Transcriptomes
ensembl_transcript_id	hgnc_symbol	C9-1_C-RNAi	C9-1_SRSF1-RNAi	C9-2_C-RNAi	C9-2_SRSF1-RNAi	C9-3_C-RNAi	C9-3_SRSF1-RNAi	logFC	PValue
ENST00000258962	SRSF1	4015.01	3358.12	2139.67	1175.74	5609.67	5324.34	-0.0562744	0.942609
ENST00000578430	SRSF1	178.24	105.55	447.02	218.85	106.12	272.73	-0.0175569	0.986483
ENST00000581979	SRSF1	165.66	51.47	622.29	277.14	305.75	283.62	-0.51023	0.609502
ENST00000582730	SRSF1	6837.1	5927.4	4207.54	2320.85	9304.16	8824.02	-0.0452356	0.953292
ENST00000583741	SRSF1	212.94	181.31	224.45	111.46	209.01	256.53	-0.00473168	0.996442
ENST00000584668	SRSF1	20.35	12.52	8.37	3.05	41.66	41.83	-0.151082	0.921242
ENST00000584773	SRSF1	178.39	128.49	110.99	9.58	211.16	183.51	-0.504401	0.656477
